# *Lactuca* super-pangenome reduces bias towards reference genes in lettuce research

**DOI:** 10.1101/2024.06.20.599299

**Authors:** Dirk-Jan M. van Workum, Sarah L. Mehrem, Basten L. Snoek, Marrit C. Alderkamp, Dmitry Lapin, Flip F.M. Mulder, Guido Van den Ackerveken, Dick de Ridder, M. Eric Schranz, Sandra Smit

## Abstract

Breeding of lettuce (*Lactuca sativa* L.), the most important leafy vegetable worldwide, for enhanced disease resistance and resilience relies on multiple wild relatives to provide the necessary genetic diversity. In this study, we constructed a super-pangenome based on four *Lactuca* species (representing the primary, secondary and tertiary gene pools) and comprising 474 accessions. We include 68 newly sequenced accessions to improve cultivar coverage and add important foundational breeding lines. With the super-pangenome we find substantial presence/absence variation (PAV) and copy-number variation (CNV). Functional enrichment analyses of core and variable genes show that transcriptional regulators are conserved whereas disease resistance genes are variable. PAV-genome-wide association studies (GWAS) and CNV-GWAS are largely congruent with single-nucleotide polymorphism (SNP)-GWAS. Importantly, they also identify several major novel quantitative trait loci (QTL) for resistance against *Bremia lactucae* in variable regions not present in the reference lettuce genome. The usability of the super-pangenome is demonstrated by identifying the likely origin of non-reference resistance loci from the wild relatives *Lactuca serriola, Lactuca saligna* and *Lactuca virosa*. The provided methodology and data provide a strong basis for research into PAVs, CNVs and other variation underlying important biological traits of lettuce and other crops.
