## Supplementary tables for "*Lactuca* super-pangenome reduces bias towards reference genes in lettuce research"

### Sheet: Table S1
Supplementary Table S1: Accession numbers of nuclear, mitochondrial and chloroplast genomes as basis for constructing a linear pangenome per species
	Nuclear genome	Mitochondrial genome	Plastid genome
L. sativa	GCF_002870075.2	NC_042756.1	NC_007578.1
L. serriola	GCF_002870075.2	NC_042756.1	NC_007578.1
L. saligna	PRJEB56287	MK759657.1	s333 (TKI-342)
L. virosa	GCA_928212115.1	MZ159960.1	s392 (TKI-404)

### Sheet: Table S2
Supplementary Table S2: Overview of all 500 accessions considered for including in the super-pangenome analysis, their various accession identifiers, available genomic resources and remarks. In total, 198 L. sativa, 191 L. serriola, 49 L. saligna and 36 L. virosa accessions are included in our analyses.
LK ID	BGI ID	TKI ID	CGN ID	Type	Origin	Country	Name	Assembly	BGI sequencing	LK sequencing	Included in analyses	Remarks
LK001	S001	TKI-001	CGN04496	Butterhead		NLD	Ardente	no	yes	no	yes
LK002	S002	TKI-002	CGN04528	Butterhead		FRA	Blonde du Prieure	no	yes	no	yes
LK003	S003	TKI-003	CGN04536	Butterhead		FRA	Brune d'Hiver	no	yes	no	yes
LK004	S004	TKI-004	CGN04574	Butterhead		FRA	Du Bon Jardinier	no	yes	no	yes
LK005	S005	TKI-006	CGN04613	Butterhead		BEL	Hilde	no	yes	no	yes
LK006	S006	TKI-007	CGN04614	Butterhead		NLD	Hilds 1251	no	yes	no	yes
LK007	S007	TKI-008	CGN04618	Butterhead		DEU	Hohlblattriger Butter	no	yes	no	yes
LK008	S008	TKI-009	CGN04713	Butterhead		FRA	Patience	no	yes	no	yes
LK009	S009	TKI-011	CGN04818	Butterhead		FRA	Reine de Mai	no	yes	no	yes
LK010	S010	TKI-013	CGN04828	Butterhead		FRA	Rougette du Midi a Graine Noire	no	yes	no	yes
LK011	S011	TKI-014	CGN04888	Butterhead		USA	Wayahead	no	yes	no	yes
LK012	S012	TKI-016	CGN04895	Butterhead		NLD	Zomerkoning	no	yes	no	yes
LK013	S013	TKI-017	CGN05121	Butterhead		NLD	Brenado	no	yes	no	yes
LK014		TKI-018	CGN05136	Butterhead		NLD	Tardisix	no	no	yes	yes
LK015	S014	TKI-019	CGN05140	Butterhead		FRA	Capitan	no	yes	no	yes
LK016	S015	TKI-020	CGN05163	Butterhead		NLD	Amplus '63	no	yes	no	yes
LK017	S016	TKI-021	CGN05175	Butterhead		FRA	Blonde du Cazard race Reine de Juillet	no	yes	no	yes
LK018	S017	TKI-022	CGN05201	Butterhead		NLD	Larganda	no	yes	no	yes
LK019	S018	TKI-023	CGN05246	Butterhead		DNK	Stenhoved	no	yes	no	yes
LK020	S019	TKI-024	CGN05257	Butterhead		NLD	Wonder van Voorburg	no	yes	no	yes
LK021	S020	TKI-025	CGN05281	Butterhead		NLD	Troppo	no	yes	no	yes
LK022	S021	TKI-026	CGN05813	Butterhead		GBR	Dandie	no	yes	no	yes
LK023	S022	TKI-027	CGN05957	Butterhead		SWE	SVALOF 64257-1	no	yes	no	yes
LK024	S023	TKI-028	CGN05959	Butterhead		SWE	SVALOF 67955-5	no	yes	no	yes
LK025	S024	TKI-029	CGN05972	Butterhead		DEU	Rudolfs Liebling	no	yes	no	yes
LK026	S025	TKI-030	CGN06009	Butterhead		FRA	Grosse Blonde Paresseuse	no	yes	no	yes
LK027	S026	TKI-031	CGN06012	Butterhead		NLD	Ostinata	no	yes	no	yes
LK028	S027	TKI-032	CGN09328	Butterhead		FRA	Blonde d'Ete	no	yes	no	yes
LK029	S028	TKI-033	CGN09337	Butterhead		SUN	Moskovskij Parnikovyj	no	yes	no	yes
LK030	S029	TKI-034	CGN09340	Butterhead		URY	Semi-Morada	no	yes	no	yes
LK031	S030	TKI-035	CGN09341	Butterhead		GBR	Tom Thumb	no	yes	no	yes
LK032	S031	TKI-036	CGN09380	Butterhead		NLD	Sabine	no	yes	no	yes
LK033	S032	TKI-037	CGN10910	Butterhead		SRB	Trgoviska	no	yes	no	yes
LK034	S033	TKI-038	CGN10945	Butterhead		FRA	Amandine	no	yes	no	yes
LK035	S034	TKI-039	CGN10961	Butterhead		NLD	Toupie	no	yes	no	yes
LK036	S035	TKI-040	CGN10965	Butterhead		NLD	Winalda	no	yes	no	yes
LK037	S036	TKI-041	CGN10966	Butterhead		NLD	Mariska	no	yes	no	yes
LK038	S037	TKI-042	CGN11338	Butterhead			UCDM2	no	yes	no	yes
LK039	S038	TKI-043	CGN11340	Butterhead			UCDM14	no	yes	no	yes
LK040	S039	TKI-044	CGN11355	Butterhead		NLD	Breno	no	yes	no	yes
LK041	S040	TKI-045	CGN11364	Butterhead		FRA	Kinemontepas	no	yes	no	yes
LK042	S041	TKI-046	CGN11374	Butterhead		NLD	Tina	no	yes	no	yes
LK043	S042	TKI-047	CGN11379	Butterhead		NLD	Virex	no	yes	no	yes
LK044	S043	TKI-048	CGN11403	Butterhead		GBR	Line 4/57/D	no	yes	no	yes
LK045	S044	TKI-049	CGN11424	Butterhead		CZE	Teplicky	no	yes	no	yes
LK046	S045	TKI-050	CGN11432	Butterhead		FRA	Bourguignonne 9A	no	yes	no	yes
LK047	S046	TKI-051	CGN13314	Butterhead		DEU	Fruhlingsgruss	no	yes	no	yes
LK048	S047	TKI-053	CGN14626	Butterhead		FRA	Augusta	no	yes	no	yes
LK049	S048	TKI-054	CGN14635	Butterhead		NLD	Dabora	no	yes	no	yes
LK050	S049	TKI-055	CGN14640	Butterhead		GBR	Diana	no	yes	no	yes
LK051	S050	TKI-056	CGN14681	Butterhead		FRA	Perlane	no	yes	no	yes
LK052	S051	TKI-057	CGN16217	Butterhead		NLD	Tasman	no	yes	no	yes
LK053	S052	TKI-058	CGN16256	Butterhead		USA	Florida 70202	no	yes	no	yes
LK054	S053	TKI-059	CGN16264	Butterhead		HRV	Domaca Salata	no	yes	no	yes
LK055	S054	TKI-062	CGN19067	Butterhead		DEU	Wintra	no	yes	no	yes
LK056	S055	TKI-063	CGN20139	Butterhead		NLD	Titan	no	yes	no	yes
LK057	S056	TKI-064	CGN20716	Butterhead		NLD	Ninja	no	yes	no	yes
LK058	S057	TKI-065	CGN24530	Butterhead		NLD	Discovery	no	yes	no	yes
LK059	S058	TKI-066	CGN24542	Butterhead		NLD	Libusa	no	yes	no	yes
LK060	S059	TKI-067	CGN24683	Butterhead		NLD	Rosetta	no	yes	no	yes
LK061	S462	TKI-495	PV15020	Butterhead			Olof	no	yes	no	yes
LK062			CGN25296	Butterhead		GBR	Cobham Green	no	no	yes	yes
LK063	S060	TKI-068	CGN04495	Crisp		USA	Anuenue	no	yes	no	yes
LK064	S061	TKI-069	CGN04508	Crisp		GBR	Avoncrisp	no	yes	no	yes
LK065	S062	TKI-070	CGN04542	Crisp		USA	Calicel	no	yes	no	yes
LK066	S063	TKI-071	CGN04581	Crisp		FRA	Frisee de Beauregard	no	yes	no	yes
LK067	S064	TKI-072	CGN04647	Crisp		AUT	Laibacher Eis	no	yes	no	yes
LK068	S065	TKI-073	CGN04709	Crisp		USA	Oswego	no	yes	no	yes
LK069	S066	TKI-074	CGN04868	Crisp		USA	Valtemp	no	yes	no	yes
LK070	S067	TKI-075	CGN04986	Crisp		USA	Great Lakes 659	no	yes	no	yes
LK071	S068	TKI-076	CGN05169	Crisp		ARG	Batavia Hanson Elite	no	yes	no	yes
LK072	S069	TKI-077	CGN05170	Crisp		FRA	Batavia la Brillante	no	yes	no	yes
LK073	S070	TKI-078	CGN05182	Crisp		USA	Great Lakes	no	yes	no	yes
LK074	S071	TKI-079	CGN05253	Crisp		USA	Vanguard	no	yes	no	yes
LK075	S072	TKI-080	CGN05862	Crisp		USA	Mignonette	no	yes	no	yes
LK076	S073	TKI-081	CGN09381	Crisp		FRA	Batavia Gloire du Dauphine	no	yes	no	yes
LK077	S074	TKI-082	CGN10976	Crisp		CHN	San-Ye-Sheng-Cai	no	yes	no	yes
LK078	S075	TKI-083	CGN11440	Crisp		USA	Pennlake	no	yes	no	yes
LK079	S076	TKI-084	CGN14647	Crisp		FRA	Danilla	no	yes	no	yes
LK080	S077	TKI-085	CGN14702	Crisp		NLD	Paulette	no	yes	no	yes
LK081	S078	TKI-086	CGN16262	Crisp		SVN	Zimska Pisana	no	yes	no	yes
LK082	S079	TKI-087	CGN18663	Crisp		FRA	Chicon Batavia	no	yes	no	yes
LK083	S080	TKI-088	CGN24676	Crisp		FRA	Argeles	no	yes	no	yes
LK084	S081	TKI-089	CGN24689	Crisp		FRA	Musicale	no	yes	no	yes
LK085	S082	TKI-090	CGN25047	Crisp		NLD	Aquarel	no	yes	no	yes
LK086	S083	TKI-091	CGN25055	Crisp		NLD	Expression	no	yes	no	yes
LK087	S084	TKI-092	UCD...	Crisp			Salinas	yes	yes	no	yes
LK088			CGN04604	Crisp		USA	Greenhome	no	no	yes	yes
LK089			CGN04619	Crisp		USA	Iceberg	no	no	yes	yes
LK090			CGN09347	Crisp		TUR	Kivircik Marul	no	no	no	no	No sequencing data available
LK091			CGN13348	Crisp		UZB	VIR 1532	no	no	yes	yes
LK092			CGN14608	Crisp		NLD	Rosa Pablo	no	no	yes	yes
LK093			CGN16263	Crisp		SVN	Crna	no	no	yes	yes
LK094			CGN18628	Crisp		PRT	IHR 10,011632	no	no	yes	yes
LK095			CGN18702	Crisp		NLD	Tarentelle	no	no	yes	yes
LK096			CGN18716	Crisp		NLD	Beatrice	no	no	no	no	No sequencing data available
LK097			CGN20166	Crisp		AUS	Greenway	no	no	yes	yes
LK098			CGN24680	Crisp		ISR	Aviram	no	no	yes	yes
LK099			CGN25053	Crisp		NLD	Design	no	no	yes	yes
LK100			UCD...	Crisp			Emperor	no	no	yes	yes
LK101			UCD...	Crisp			El Dorado	no	no	yes	yes
LK102			UCD...	Crisp			Autumn Gold	no	no	yes	yes
LK103			UCD...	Crisp			Delsay	no	no	yes	yes
LK104	S085	TKI-093	CGN06018	Latin		NLD	Bibb	no	yes	no	yes
LK105	S086	TKI-094	CGN09377	Latin		FRA	Romaine Pomme en Terre	no	yes	no	yes
LK106	S087	TKI-095	CGN11339	Latin			UCDM10	no	yes	no	yes
LK107	S088	TKI-096	CGN13385	Latin		SYR	PI 181947 Latin	no	yes	no	yes
LK108	S089	TKI-097	CGN24517	Latin		NLD	Comedy	no	yes	no	yes
LK109			CGN04539	Latin		USA	Buttercrunch	no	no	yes	yes
LK110			CGN04685	Latin		ESP	Madrilene	no	no	yes	yes
LK111			UCD...	Latin			Eruption	no	no	yes	yes
LK112			UCD...	Latin			Xanadu	no	no	yes	yes
LK113	S090	TKI-098	CGN04552	Cos		USA	Cos Kakichisago	no	yes	no	yes
LK114	S091	TKI-099	CGN04740	Cos		TUR	PI 169496	no	yes	no	yes
LK115	S092	TKI-100	CGN04746	Cos		SYR	PI 177426	no	yes	no	yes
LK116	S093	TKI-101	CGN04766	Cos		IRN	PI 223379	no	yes	no	yes
LK117	S094	TKI-102	CGN04832	Cos		FRA	Romaine Ballon	no	yes	no	yes
LK118	S095	TKI-103	CGN04840	Cos		FRA	Romaine Verte d'Hiver	no	yes	no	yes
LK119	S096	TKI-104	CGN05004	Cos		AUT	Wiener Maidivi	no	yes	no	yes
LK120	S097	TKI-105	CGN05057	Cos		BGR	Zalta Gjumjurdzinska	no	yes	no	yes
LK121	S098	TKI-106	CGN05238	Cos		FRA	Romaine Verte de Provence	no	yes	no	yes
LK122	S099	TKI-107	CGN05249	Cos		USA	Valmaine	no	yes	no	yes
LK123	S100	TKI-108	CGN05827	Cos		ESP	Romana Larga Verde	no	yes	no	yes
LK124	S101	TKI-109	CGN06003	Cos		EGY	IEE 333	no	yes	no	yes
LK125	S102	TKI-110	CGN09375	Cos		AUT	Forellenschluss	no	yes	no	yes
LK126	S103	TKI-111	CGN09376	Cos		FRA	Romaine Chicon des Charentes	no	yes	no	yes
LK127	S104	TKI-112	CGN14598	Cos			Romance	no	yes	no	yes
LK128	S105	TKI-113	CGN14656	Cos		NLD	Odessa	no	yes	no	yes
LK129	S106	TKI-114	CGN16252	Cos		USA	Floricos 83	no	yes	no	yes
LK130	S107	TKI-115	CGN18720	Cos		FRA	Feria	no	yes	no	yes
LK131	S108	TKI-116	CGN24515	Cos		NLD	Bolivar	no	yes	no	yes
LK132	S109	TKI-117	CGN24776	Cos		USA	Green Towers	no	yes	no	yes
LK133			CGN04764	Cos		IRN	PI 222724	no	no	yes	yes
LK134			CGN04795	Cos		IND	PI 274807	no	no	yes	yes
LK135			CGN04831	Cos		TUN	IVT 490	no	no	yes	yes
LK136			CGN04974	Cos		NPL	IVT 738	no	no	yes	yes
LK137			CGN05024	Cos		TUR	ARARI 26189-68	no	no	yes	yes
LK138			CGN05240	Cos		ESP	Romana Larga Catalana	no	no	yes	yes
LK139			CGN05290	Cos		NLD	Marcos	no	no	yes	yes
LK140			CGN05350	Cos		EGY	IEE 196	no	no	yes	yes
LK141			CGN05844	Cos		IRQ	VIR 1031	no	no	yes	yes
LK142			CGN10983	Cos		SYR	OA 98	no	no	yes	yes
LK143			CGN14600	Cos		NLD	Mystic	no	no	yes	yes
LK144			CGN14602	Cos		NLD	Hector	no	no	yes	yes
LK145			CGN16216	Cos		GBR	Wallop	no	no	yes	yes
LK146			CGN16227	Cos		ITA	LAC 417/85	no	no	yes	yes
LK147			CGN17397	Cos		ITA	Paparwa	no	no	yes	yes
LK148			CGN20132	Cos		NLD	Odra	no	no	yes	yes
LK149			CGN25440	Cos		ARM	NA	no	no	yes	yes
LK150			CGN25450	Cos		ESP	Baqueira	no	no	yes	yes
LK151			UCD...	Cos			King Louie	no	no	yes	yes
LK152	S110	TKI-118	CGN04642	Cutting		DEU	Krauser Gelber	no	yes	no	yes
LK153	S111	TKI-119	CGN04797	Cutting		TUR	PI 278091	no	yes	no	yes
LK154	S112	TKI-120	CGN05063	Cutting		UKR	Kucheryavetc Odesskii	no	yes	no	yes
LK155	S113	TKI-121	CGN05241	Cutting		USA	Salad Bowl	no	yes	no	yes
LK156	S114	TKI-122	CGN05852	Cutting			Amerikanischer Brauner	no	yes	no	yes
LK157	S115	TKI-123	CGN10956	Cutting		ITA	Radichetta	no	yes	no	yes
LK158	S116	TKI-124	CGN11384	Cutting		CHN	Huaye	no	yes	no	yes
LK159	S117	TKI-125	CGN11444	Cutting		FRA	Cocarde	no	yes	no	yes
LK160	S118	TKI-126	CGN11445	Cutting		CAN	Waldemann's Dark Green	no	yes	no	yes
LK161	S119	TKI-127	CGN13298	Cutting		SYR	PI 181947 Cutting	no	yes	no	yes
LK162	S120	TKI-128	CGN13363	Cutting		CHN	Quan Zhou Yuan Ye Hong Wo Ju	no	yes	no	yes
LK163	S121	TKI-129	CGN13367	Cutting		CHN	Nei Meng San Ye Sheng Cai	no	yes	no	yes
LK164	S122	TKI-130	CGN14606	Cutting		NLD	Ibis	no	yes	no	yes
LK165	S123	TKI-131	CGN17410	Cutting		PRT	IHR 10,009535	no	yes	no	yes
LK166	S124	TKI-132	CGN19069	Cutting		DEU	Lovina	no	yes	no	yes
LK167	S125	TKI-134	CGN24778	Cutting		NLD	Colorado	no	yes	no	yes
LK168	S126	TKI-135	CGN25052	Cutting		NLD	Carenza	no	yes	no	yes
LK169			CGN04487	Cutting		FRA	A Couper a Feuille de Chene Blonde a Graine Noire	no	no	yes	yes
LK170			CGN04609	Cutting		AUT	Gruner Eis-Schnitt	no	no	yes	yes
LK171			CGN04742	Cutting		TUR	Kivircik	no	no	yes	yes
LK172			CGN04866	Cutting		TWN	Taiwan Lettuce	no	no	yes	yes
LK173			CGN04918	Cutting		CZE	Zluty Kaderavy	no	no	yes	yes
LK174			CGN05037	Cutting		TUR	ARARI 37368-73	no	no	yes	yes
LK175			CGN05079	Cutting			Gelber Runder	no	no	yes	yes
LK176			CGN05086	Cutting			IVT 1227	no	no	yes	yes
LK177			CGN05822	Cutting		TUR	ARARI 37318-73	no	no	yes	yes
LK178			CGN10918	Cutting		USA	Salad Trim	no	no	yes	yes
LK179			CGN11446	Cutting		NLD	Monet	no	no	yes	yes
LK180			CGN18642	Cutting		VNM	Salad Vietnam	no	no	yes	yes
LK181			CGN19022	Cutting		ITA	Catalogua o Cerbiatta	no	no	yes	yes
LK182			CGN24307	Cutting		FRA	Nissarte	no	no	yes	yes
LK183			CGN24687	Cutting		FRA	Grenadine	no	no	yes	yes
LK184			CGN24721	Cutting		NLD	Kigalie	no	no	yes	yes
LK185			CGN24941	Cutting		GBR	Bridgemere	no	no	yes	yes
LK186			CGN25126	Cutting		NLD	Gatwick	no	no	yes	yes
LK187			CGN25127	Cutting		ITA	Tesy	no	no	yes	yes
LK188			CGN25278	Cutting		NLD	Bartoli	no	no	yes	yes
LK189			CGN25280	Cutting		USA	Intrigue	no	no	yes	yes
LK190			UCD...	Cutting			Red Tide	no	no	yes	yes
LK191	S127	TKI-136	CGN05061	Stalk		CHN	Shundungua	no	yes	no	yes
LK192	S128	TKI-137	CGN05292	Stalk		TWN	Celtuce	no	yes	no	yes
LK193	S129	TKI-138	CGN10931	Stalk		CHN	LAC 154/78	no	yes	no	yes
LK194			CGN10892	Stalk		CHN	PI 419088	no	no	yes	yes
LK195			CGN10930	Stalk		CHN	LAC 153/85	no	no	yes	yes
LK196	S130	TKI-139	CGN04777	Oilseed		EGY	PI 251246	no	yes	no	yes
LK197			CGN05342	Oilseed		EGY	IEE 28	no	no	yes	yes
LK198			CGN10975	Oilseed		EGY	IEE 217 Oilseed	no	no	yes	yes
LK199			CGN17391	Oilseed		EGY	CNRIDG 200896	no	no	yes	yes
LK200			CGN17393	Oilseed		EGY	CNRIDG 200899	no	no	yes	yes
LK201	S133	TKI-142	CGN04799		CAU	IRQ		no	yes	no	yes
LK202	S134	TKI-143	CGN04800		CAU	IRQ		no	yes	no	yes
LK203	S135	TKI-144	CGN04947		WEU	DEU		no	yes	no	no	Possible cross L. serriola x L. sativa
LK204	S136	TKI-145	CGN04971					no	yes	no	no	Possible cross L. serriola x L. sativa
LK205	S137	TKI-146	CGN05009					no	yes	no	yes
LK206	S138	TKI-147	CGN05016	Oilseed				no	yes	no	no	Possible cross L. serriola x L. sativa
LK207	S139	TKI-148	CGN05075		EEU	ROU		no	yes	no	no	Possible cross L. serriola x L. sativa
LK208	S140	TKI-149	CGN05083					no	yes	no	no	Possible cross L. serriola x L. sativa
LK209	S141	TKI-150	CGN05099		WAS	ISR	PIVT 1309	no	yes	no	yes
LK210	S142	TKI-151	CGN05101		WAS	ISR		no	yes	no	yes
LK211	S143	TKI-152	CGN05112		WAS	ISR		no	yes	no	yes
LK212	S144	TKI-153	CGN05146		SEU	ITA		no	yes	no	yes
LK213	S145	TKI-154	CGN05149			KEN		no	yes	no	yes
LK214	S146	TKI-155	CGN05150		EEU	HUN		no	yes	no	yes
LK215	S147	TKI-156	CGN05152		EEU	POL		no	yes	no	yes
LK216	S148	TKI-157	CGN05153		EEU	UKR		no	yes	no	yes
LK217	S149	TKI-158	CGN05154		WEU	DEU		no	yes	no	yes
LK218	S150	TKI-159	CGN05155		WEU	DEU		no	yes	no	yes
LK219	S151	TKI-160	CGN05158		WEU	NOR		no	yes	no	yes
LK220	S152	TKI-161	CGN05205					no	yes	no	yes
LK221	S153	TKI-162	CGN05312		WAS	ISR		no	yes	no	yes
LK222	S154	TKI-163	CGN05316		WAS	ISR		no	yes	no	yes
LK223	S155	TKI-164	CGN05784		EEU	SVN		no	yes	no	yes
LK224	S156	TKI-165	CGN05804		WEU	CHE		no	yes	no	yes
LK225	S157	TKI-166	CGN05846		SEU	ESP		no	yes	no	yes
LK226	S158	TKI-167	CGN05847		SEU	ESP		no	yes	no	yes
LK227	S159	TKI-168	CGN05860		WEU	DEU		no	yes	no	yes
LK228	S160	TKI-169	CGN05868		WEU	FRA		no	yes	no	no	Possible cross L. serriola x L. sativa
LK229	S161	TKI-170	CGN05881		WAS	ISR		no	yes	no	yes
LK230	S162	TKI-171	CGN05901		WAS	ISR		no	yes	no	yes
LK231	S163	TKI-172	CGN05916		WAS	ISR		no	yes	no	yes
LK232	S164	TKI-173	CGN05934		WAS	ISR		no	yes	no	yes
LK233	S165	TKI-174	CGN05939		WAS	ISR		no	yes	no	yes
LK234	S166	TKI-175	CGN05953		SEU	ITA		no	yes	no	yes
LK235	S167	TKI-176	CGN05988		WEU	FRA		no	yes	no	yes
LK236	S168	TKI-177	CGN05991		WEU	FRA		no	yes	no	yes
LK237	S169	TKI-178	CGN09283		WAS	ISR		no	yes	no	yes
LK238	S170	TKI-179	CGN09285		WAS	ISR		no	yes	no	yes
LK239	S171	TKI-180	CGN09291		WAS	ISR		no	yes	no	yes
LK240	S172	TKI-181	CGN09293		WAS	ISR		no	yes	no	yes
LK241	S173	TKI-182	CGN09300		WAS	ISR		no	yes	no	no	Possible cross L. serriola x L. sativa
LK242	S174	TKI-183	CGN09308		WEU	FRA		no	yes	no	yes
LK243	S175	TKI-184	CGN09309		SEU	PRT		no	yes	no	yes
LK244	S176	TKI-185	CGN09310		WEU	BEL		no	yes	no	yes
LK245	S177	TKI-186	CGN10877		WEU	DEU		no	yes	no	yes
LK246	S178	TKI-187	CGN10886		EEU	CZE		no	yes	no	yes
LK247	S179	TKI-188	CGN10887		WEU	FRA		no	yes	no	yes
LK248	S180	TKI-189	CGN10895		EEU	HRV		no	yes	no	yes
LK249	S181	TKI-190	CGN10896		EEU	HRV		no	yes	no	yes
LK250	S182	TKI-191	CGN10900			EGY		no	yes	no	yes
LK251	S183	TKI-192	CGN10902		WAS	SYR		no	yes	no	yes
LK252	S184	TKI-193	CGN10903		WAS	SYR		no	yes	no	yes
LK253	S185	TKI-194	CGN10907		WAS	SYR		no	yes	no	yes
LK254	S186	TKI-195	CGN10938		EEU	BGR		no	yes	no	yes
LK255	S187	TKI-196	CGN10939		EEU	BGR		no	yes	no	yes
LK256	S188	TKI-197	CGN10978		CAS	AFG		no	yes	no	yes
LK257	S189	TKI-198	CGN10979		CAS	AFG		no	yes	no	yes
LK258	S190	TKI-199	CGN11327		WAS	TUR		no	yes	no	yes
LK259	S191	TKI-200	CGN11328		WAS	TUR		no	yes	no	yes
LK260	S192	TKI-201	CGN11333		WAS	TUR		no	yes	no	yes
LK261	S193	TKI-202	CGN11334		WAS	TUR		no	yes	no	yes
LK262	S194	TKI-203	CGN11335		SEU	GRC		no	yes	no	yes
LK263	S195	TKI-204	CGN11402				LSE/18	no	yes	no	yes
LK264	S196	TKI-205	CGN13324		SEU	GRC		no	yes	no	yes
LK265	S197	TKI-206	CGN13336		SEU	ESP		no	yes	no	yes
LK266	S198	TKI-207	CGN13340		SEU	ESP		no	yes	no	yes
LK267	S199	TKI-208	CGN13354		SEU	ESP		no	yes	no	yes
LK268	S200	TKI-209	CGN13358		SEU	ESP		no	yes	no	yes
LK269	S201	TKI-210	CGN13372		EEU	BGR		no	yes	no	yes
LK270	S202	TKI-211	CGN13373		EEU	BGR		no	yes	no	yes
LK271	S203	TKI-212	CGN13387		EEU	BGR		no	yes	no	yes
LK272	S204	TKI-213	CGN14233		EEU	HUN		no	yes	no	yes
LK273	S205	TKI-214	CGN14241		EEU	HUN		no	yes	no	yes
LK274	S206	TKI-215	CGN14245		EEU	HUN		no	yes	no	yes
LK275	S207	TKI-216	CGN14246		EEU	HUN		no	yes	no	yes
LK276	S208	TKI-217	CGN14250		EEU	HUN		no	yes	no	yes
LK277	S209	TKI-218	CGN14251		EEU	HUN		no	yes	no	yes
LK278	S210	TKI-219	CGN14255		EEU	HUN		no	yes	no	yes
LK279	S211	TKI-220	CGN14256		EEU	HUN		no	yes	no	yes
LK280	S212	TKI-221	CGN14260		EEU	HUN		no	yes	no	yes
LK281	S213	TKI-222	CGN14263		EEU	HUN		no	yes	no	yes
LK282	S214	TKI-223	CGN14270		EEU	HUN		no	yes	no	yes
LK283	S215	TKI-224	CGN14272		EEU	HUN		no	yes	no	yes
LK284	S216	TKI-225	CGN14275		EEU	HUN		no	yes	no	yes
LK285	S217	TKI-226	CGN14279		EEU	HUN		no	yes	no	yes
LK286	S218	TKI-227	CGN14280		EEU	HUN		no	yes	no	yes
LK287	S219	TKI-228	CGN14296		WEU	FRA		no	yes	no	yes
LK288	S220	TKI-229	CGN14311		SEU	MLT		no	yes	no	yes
LK289	S221	TKI-230	CGN14313		CAU	ARM		no	yes	no	yes
LK290	S222	TKI-231	CGN15672		CAU	ARM		no	yes	no	yes
LK291	S223	TKI-232	CGN15673		CAU	ARM		no	yes	no	yes
LK292	S224	TKI-233	CGN15675		CAU	ARM		no	yes	no	yes
LK293	S225	TKI-234	CGN15678		CAU	RUS		no	yes	no	yes
LK294	S226	TKI-235	CGN15685		WAS	TUR		no	yes	no	yes
LK295	S227	TKI-236	CGN15687		WAS	TUR		no	yes	no	yes
LK296	S228	TKI-237	CGN15688		WAS	TUR		no	yes	no	yes
LK297	S229	TKI-238	CGN15689		WAS	TUR		no	yes	no	yes
LK298	S230	TKI-239	CGN15691		WAS	TUR		no	yes	no	yes
LK299	S231	TKI-240	CGN15694		WAS	TUR		no	yes	no	yes
LK300	S232	TKI-241	CGN15696		WAS	TUR		no	yes	no	yes
LK301	S233	TKI-242	CGN15700		WAS	TUR		no	yes	no	yes
LK302	S234	TKI-243	CGN15702		WAS	TUR		no	yes	no	yes
LK303	S235	TKI-244	CGN15706		CAU	GEO		no	yes	no	yes
LK304	S236	TKI-245	CGN15709		CAU	GEO		no	yes	no	yes
LK305	S237	TKI-246	CGN15712		CAU	GEO		no	yes	no	yes
LK306	S238	TKI-247	CGN15713		CAU	RUS		no	yes	no	yes
LK307	S239	TKI-248	CGN15722		CAU	RUS		no	yes	no	yes
LK308	S240	TKI-249	CGN15724		CAU	RUS		no	yes	no	yes
LK309	S241	TKI-250	CGN15728		CAU	AZE		no	yes	no	yes
LK310	S242	TKI-251	CGN15729		CAU	AZE		no	yes	no	yes
LK311	S243	TKI-252	CGN15730		CAU	AZE		no	yes	no	yes
LK312	S244	TKI-253	CGN15731		CAU	RUS		no	yes	no	yes
LK313	S245	TKI-254	CGN15734		CAU	RUS		no	yes	no	yes
LK314	S246	TKI-255	CGN15735		CAU	RUS		no	yes	no	yes
LK315	S247	TKI-256	CGN15736		CAU	GEO		no	yes	no	yes
LK316	S248	TKI-257	CGN15737		CAU	GEO		no	yes	no	yes
LK317	S249	TKI-258	CGN16184		WEU	NLD		no	yes	no	yes
LK318	S250	TKI-259	CGN16193		WEU	BEL		no	yes	no	yes
LK319	S251	TKI-260	CGN16210		WEU	DEU		no	yes	no	yes
LK320	S252	TKI-261	CGN16279		WEU	FRA		no	yes	no	yes
LK321	S253	TKI-262	CGN16286		WEU	NLD		no	yes	no	yes
LK322	S254	TKI-263	CGN16287		WEU	NLD		no	yes	no	yes
LK323	S255	TKI-264	CGN16289		WEU	FRA		no	yes	no	yes
LK324	S256	TKI-265	CGN17387		CAU	RUS		no	yes	no	yes
LK325	S257	TKI-266	CGN17389		SEU	ITA		no	yes	no	yes
LK326	S258	TKI-267	CGN17427		EEU	POL		no	yes	no	yes
LK327	S259	TKI-268	CGN17428		WEU	DEU		no	yes	no	yes
LK328	S260	TKI-269	CGN17430		WEU	DEU		no	yes	no	yes
LK329	S261	TKI-270	CGN17440		WEU	FRA		no	yes	no	yes
LK330	S262	TKI-271	CGN17442		SEU	ITA		no	yes	no	yes
LK331	S263	TKI-272	CGN17446		SEU	PRT		no	yes	no	yes
LK332	S264	TKI-273	CGN18630		EEU	POL		no	yes	no	yes
LK333	S265	TKI-274	CGN18652		WEU	DEU		no	yes	no	yes
LK334	S266	TKI-275	CGN18657		WEU	NLD		no	yes	no	yes
LK335	S267	TKI-276	CGN18666		SEU	ITA		no	yes	no	yes
LK336	S268	TKI-277	CGN18668		SEU	ITA		no	yes	no	yes
LK337	S269	TKI-278	CGN18670		SEU	ITA		no	yes	no	yes
LK338	S270	TKI-279	CGN18675		SEU	ITA		no	yes	no	yes
LK339	S271	TKI-280	CGN18676		SEU	ITA		no	yes	no	yes
LK340	S272	TKI-281	CGN18991		WEU	DEU		no	yes	no	yes
LK341	S273	TKI-282	CGN18993		WEU	BEL		no	yes	no	yes
LK342	S274	TKI-283	CGN18994		WEU	FRA		no	yes	no	yes
LK343	S275	TKI-284	CGN19035		SEU	ITA		no	yes	no	yes
LK344	S276	TKI-285	CGN19044		SEU	ITA		no	yes	no	yes
LK345	S277	TKI-286	CGN19052		SEU	GRC		no	yes	no	yes
LK346	S278	TKI-287	CGN19054		SEU	GRC		no	yes	no	yes
LK347	S279	TKI-288	CGN19058		SEU	GRC		no	yes	no	yes
LK348	S280	TKI-289	CGN20073		WEU	FRA		no	yes	no	yes
LK349	S281	TKI-290	CGN20090		WEU	DEU		no	yes	no	yes
LK350	S282	TKI-291	CGN20113		WEU	DEU		no	yes	no	yes
LK351	S283	TKI-292	CGN20116		WEU	GBR		no	yes	no	yes
LK352	S284	TKI-293	CGN20682		EEU	ROU		no	yes	no	yes
LK353	S285	TKI-294	CGN20690		CAS	UZB		no	yes	no	yes
LK354	S286	TKI-295	CGN20702		CAS	UZB		no	yes	no	yes
LK355	S287	TKI-296	CGN21373		WEU	SWE		no	yes	no	yes
LK356	S288	TKI-297	CGN21374		WEU	DEU		no	yes	no	yes
LK357	S289	TKI-298	CGN21375		WEU	DEU		no	yes	no	yes
LK358	S290	TKI-299	CGN21377		EEU	HUN		no	yes	no	yes
LK359	S291	TKI-300	CGN21379		EEU	SVK		no	yes	no	yes
LK360	S292	TKI-301	CGN21380		WEU	DNK		no	yes	no	yes
LK361	S293	TKI-302	CGN21382		EEU	POL		no	yes	no	yes
LK362	S294	TKI-303	CGN21389		WEU	GBR		no	yes	no	yes
LK363	S295	TKI-304	CGN21391		WEU	FRA		no	yes	no	yes
LK364	S296	TKI-305	CGN21407		WEU	DNK		no	yes	no	yes
LK365	S297	TKI-306	CGN22035		CAS	UZB		no	yes	no	yes
LK366	S298	TKI-307	CGN22037		CAS	UZB		no	yes	no	yes
LK367	S299	TKI-308	CGN22039		CAS	UZB		no	yes	no	yes
LK368	S300	TKI-309	CGN22043		CAS	KGZ		no	yes	no	yes
LK369	S301	TKI-310	CGN22051		CAS	KGZ		no	yes	no	yes
LK370	S302	TKI-311	CGN22053		CAS	KGZ		no	yes	no	yes
LK371	S303	TKI-312	CGN22055		CAS	KGZ		no	yes	no	yes
LK372	S304	TKI-313	CGN22058		CAS	UZB		no	yes	no	yes
LK373	S305	TKI-314	CGN22689		CAU	AZE		no	yes	no	yes
LK374	S306	TKI-315	CGN22691		CAU	AZE		no	yes	no	yes
LK375	S307	TKI-316	CGN22692		CAS	IRN		no	yes	no	yes
LK376	S308	TKI-317	CGN22693		CAS	IRN		no	yes	no	yes
LK377	S309	TKI-318	CGN22695		CAS	IRN		no	yes	no	yes
LK378	S310	TKI-319	CGN22736		SEU	GRC		no	yes	no	yes
LK379	S311	TKI-320	CGN22738		CAS	UZB		no	yes	no	yes
LK380	S312	TKI-321	CGN22740		CAS	UZB		no	yes	no	yes
LK381	S313	TKI-322	CGN22746		CAS	KGZ		no	yes	no	yes
LK382	S314	TKI-323	CGN22750		CAS	KGZ		no	yes	no	yes
LK383	S315	TKI-324	CGN22758		CAS	UZB		no	yes	no	no	Mis-labelled (likely L. sativa)
LK384	S316	TKI-325	CGN22759		EEU	CZE		no	yes	no	yes
LK385	S317	TKI-326	CGN23091		CAU	AZE		no	yes	no	yes
LK386	S318	TKI-327	CGN23855		EEU	ROU		no	yes	no	yes
LK387	S319	TKI-328	CGN23856		EEU	CZE		no	yes	no	yes
LK388	S320	TKI-329	CGN23860		WEU	BEL		no	yes	no	yes
LK389	S321	TKI-330	CGN23869		WEU	FRA		no	yes	no	yes
LK390	S322	TKI-331	CGN23871		EEU	POL		no	yes	no	yes
LK391	S323	TKI-332	CGN23872		WEU	DEU		no	yes	no	yes
LK392	S324	TKI-333	CGN23874		WEU	FRA		no	yes	no	yes
LK393	S325	TKI-334	CGN23877		WEU	SWE		no	yes	no	yes
LK394	S326	TKI-335	CGN23884		SEU	PRT		no	yes	no	yes
LK395	S327	TKI-336	CGN23893		SEU	ITA		no	yes	no	yes
LK396	S328	TKI-337	CGN23895		WEU	FRA		no	yes	no	yes
LK397	S329	TKI-338	CGN24779				LSE 57/15	no	yes	no	yes
LK398	S330	TKI-339	CGN24780				LS-102	no	yes	no	yes
LK399	S331	TKI-340	UCD...				US96UC23	yes	yes	no	yes
LK400			CGN25434		CAU	ARM		no	no	no	no	No sequencing data available
LK401	S332	TKI-341	CGN05147		SEU	ITA		no	yes	no	yes
LK402	S333	TKI-342	CGN05271					no	yes	no	yes
LK403	S334	TKI-343	CGN05282					no	yes	no	yes
LK404	S335	TKI-344	CGN05301		WEU	FRA		no	yes	no	yes
LK405		TKI-346	CGN05305		WAS	ISR		no	no	no	no	No sequencing data available
LK406	S337	TKI-347	CGN05306		WAS	ISR		no	yes	no	yes
LK407	S338	TKI-348	CGN05309		WAS	ISR		no	yes	no	yes
LK408	S339	TKI-349	CGN05310		WAS	ISR		no	yes	no	yes
LK409	S340	TKI-350	CGN05311		WAS	ISR		no	yes	no	yes
LK410	S341	TKI-351	CGN05313		WAS	ISR		no	yes	no	yes
LK411	S342	TKI-352	CGN05314		WAS	ISR		no	yes	no	yes
LK412	S343	TKI-353	CGN05315		WAS	ISR		no	yes	no	yes
LK413	S344	TKI-354	CGN05317		WAS	ISR		no	yes	no	yes
LK414	S345	TKI-355	CGN05318		WAS	ISR		no	yes	no	yes
LK415	S346	TKI-356	CGN05319		WAS	ISR		no	yes	no	yes
LK416	S347	TKI-357	CGN05320		WAS	ISR		no	yes	no	yes
LK417	S348	TKI-358	CGN05321		WAS	ISR		no	yes	no	yes
LK418	S349	TKI-359	CGN05322		WAS	ISR		no	yes	no	yes
LK419	S350	TKI-360	CGN05323		WAS	ISR		no	yes	no	yes
LK420	S352	TKI-363	CGN05326		WAS	ISR		no	yes	no	yes
LK421	S353	TKI-364	CGN05327		SEU	ESP		yes	yes	no	yes
LK422	S354	TKI-365	CGN05329		SEU	PRT		no	yes	no	yes
LK423	S356	TKI-367	CGN05882		WAS	ISR		no	yes	no	yes
LK424	S358	TKI-369	CGN05947		WAS	ISR		no	yes	no	yes
LK425	S359	TKI-370	CGN09311		WAS	ISR		no	yes	no	yes
LK426	S361	TKI-372	CGN09314		WAS	ISR	LSA/92/1	no	yes	no	yes
LK427	S363	TKI-374	CGN13326		SEU	GRC	Maruli	no	yes	no	yes
LK428	S365	TKI-376	CGN13330		WAS	TUR		no	yes	no	yes
LK429	S366	TKI-377	CGN13371		EEU	BGR		no	yes	no	yes
LK430	S367	TKI-378	CGN13374		EEU	BGR		no	yes	no	yes
LK431	S368	TKI-379	CGN13375		EEU	BGR		no	yes	no	yes
LK432	S369	TKI-380	CGN15697		WAS	TUR		no	yes	no	yes
LK433	S370	TKI-381	CGN15699		WAS	TUR		no	yes	no	yes
LK434	S371	TKI-382	CGN15705		CAU	GEO		no	yes	no	yes
LK435	S372	TKI-383	CGN15716		CAU	RUS		no	yes	no	yes
LK436	S373	TKI-384	CGN15726		CAU	RUS		no	yes	no	yes
LK437	S374	TKI-386	CGN16245		SEU	ESP		no	yes	no	yes
LK438	S375	TKI-387	CGN17386		SEU	ITA		no	yes	no	yes
LK439	S376	TKI-388	CGN17444		WEU	GBR		no	yes	no	yes
LK440	S377	TKI-389	CGN18674		SEU	ITA		no	yes	no	yes
LK441	S378	TKI-390	CGN19038		SEU	ITA		no	yes	no	yes
LK442	S380	TKI-392	CGN19049		SEU	ITA		no	yes	no	yes
LK443	S381	TKI-393	CGN20121		SEU	ITA		no	yes	no	yes
LK444	S383	TKI-395	CGN20697		CAS	UZB		no	yes	no	yes
LK445	S384	TKI-396	CGN21395		SEU	ITA		no	yes	no	yes
LK446	S385	TKI-397	CGN21396		WEU	GBR		no	yes	no	yes
LK447	S386	TKI-398	CGN21397		SEU	ITA		no	yes	no	yes
LK448	S387	TKI-399	CGN21406		SEU	ITA		no	yes	no	yes
LK449	S388	TKI-400	CGN23883		SEU	PRT		no	yes	no	yes
LK450	S389	TKI-401	PV15242				Saligna 275-5	no	yes	yes	yes
LK451	S390	TKI-402	CGN04678					no	yes	no	yes
LK452	S391	TKI-403	CGN04682					no	yes	no	yes
LK453	S392	TKI-404	CGN04683					yes	yes	no	yes
LK454	S393	TKI-405	CGN04950					no	yes	no	yes
LK455	S394	TKI-406	CGN04955					no	yes	no	yes
LK456	S395	TKI-407	CGN05077					no	yes	no	yes
LK457	S396	TKI-408	CGN05145		WEU	FRA		no	yes	no	yes
LK458	S397	TKI-409	CGN05148		WEU	FRA		no	yes	no	yes
LK459	S398	TKI-410	CGN05268					no	yes	no	yes
LK460	S399	TKI-411	CGN05270					no	yes	no	yes
LK461		TKI-412	CGN05332		SEU	ITA		no	no	no	no	No sequencing data available
LK462	S401	TKI-413	CGN05333		WEU	FRA		no	yes	no	yes
LK463		TKI-414	CGN05794					no	no	no	no	No sequencing data available
LK464	S403	TKI-415	CGN05869					no	yes	no	yes
LK465	S404	TKI-416	CGN09315					no	yes	no	yes
LK466	S405	TKI-417	CGN09316		WEU	GBR		no	yes	no	yes
LK467	S406	TKI-418	CGN09364					no	yes	no	no	Mis-labelled (likely L. georgica)
LK468		TKI-419	CGN09365		CAS	IRN		no	no	no	no	No sequencing data available
LK469	S408	TKI-420	CGN13302		WEU	DEU		no	yes	no	yes
LK470		TKI-421	CGN13325		WEU	BEL		no	no	no	no	No sequencing data available
LK471	S410	TKI-422	CGN13337		SEU	ESP		no	yes	no	yes
LK472	S411	TKI-423	CGN13353		SEU	ESP		no	yes	no	yes
LK473	S412	TKI-424	CGN13355		SEU	ESP		no	yes	no	yes
LK474	S413	TKI-425	CGN13356		SEU	PRT		no	yes	no	yes
LK475		TKI-426	CGN13361		WEU	FRA		no	no	no	no	No sequencing data available
LK476	S415	TKI-427	CGN14290		SEU	ESP		no	yes	no	yes
LK477	S416	TKI-428	CGN14291		SEU	ESP		no	yes	no	yes
LK478	S417	TKI-429	CGN14310		WEU	FRA		no	yes	no	yes
LK479		TKI-430	CGN16266		WEU	FRA		no	no	no	no	No sequencing data available
LK480		TKI-431	CGN16267		WEU	FRA		no	no	no	no	No sequencing data available
LK481		TKI-432	CGN16272		WEU	FRA		no	no	no	no	No sequencing data available
LK482	S421	TKI-433	CGN16275		WEU	FRA		no	yes	no	yes
LK483		TKI-434	CGN16285		WEU	FRA		no	no	no	no	No sequencing data available
LK484	S423	TKI-435	CGN17399		WEU	FRA		no	yes	no	yes
LK485	S424	TKI-436	CGN17400		SEU	PRT		no	yes	no	yes
LK486	S425	TKI-437	CGN17402		WEU	FRA		no	yes	no	yes
LK487	S426	TKI-438	CGN17437					no	yes	no	yes
LK488	S427	TKI-439	CGN17439		WEU	FRA		no	yes	no	yes
LK489		TKI-440	CGN18619		WEU	FRA		no	no	no	no	No sequencing data available
LK490	S429	TKI-441	CGN18677			CHL		no	yes	no	yes
LK491		TKI-442	CGN18980		SEU	ESP		no	no	no	no	No sequencing data available
LK492		TKI-443	CGN19045		SEU	ITA		no	no	no	no	No sequencing data available
LK493	S432	TKI-444	CGN20093					no	yes	no	yes
LK494	S433	TKI-445	CGN20680		WEU	CHE		no	yes	no	yes
LK495	S434	TKI-446	CGN21398		SEU	PRT		no	yes	no	yes
LK496	S435	TKI-447	CGN21399		WEU	FRA		no	yes	no	yes
LK497	S436	TKI-448	CGN21400		WEU	FRA		no	yes	no	yes
LK498	S438	TKI-450	CGN23887		SEU	PRT		no	yes	no	yes
LK499	S439	TKI-451	CGN23889		WEU	FRA		no	yes	no	yes
LK500			CGN13357		SEU	ESP		no	no	no	no	No sequencing data available
								500	500	500	500	total
								4	416	68	474	yes
								496	84	432	26	no

### Sheet: Table S3
Supplementary Table S3: Overview of all non-reference PAV-GWAS hits in the L. sativa linear pangenome that are significant to at least of one of the B. lactucae CGN susceptibility phenotypes. Columns include phenotype summary, functional annotation overview, putative location based on correlation with SNPs, putative location based on miniprot alignment, and putative location based on minimap2 ali…
Lsat-pan identifiers					Functional annotation protein (interproscan v5.53-87.0 `interproscan.sh -appl TIGRFAM,SUPERFAMILY,PANTHER,Gene3D,Coils,Pfam,MobiDBLite -iprlookup -goterms`)				Location based on GWAS by Basten Snoek (SNP set from Wei et al. (2021) with PAV values as phenotype; black = significant, grey = unsignificant)				miniprot v0.11 `--gff` hit of contig (percentage identity between brackets)				minimap2 v2.22 `-cxasm20` hit of contig
transcript/protein ID	contig ID	zscore (phenotype between brackets)	presence of transcript associated with	present in ?/198 sativas	Pfam ID	Pfam description	PANTHER ID	PANTHER description	SNP chromosome	SNP position	SNP QUAL	Max lod	Lsat Salinas v8	Lsat Salinas v11	Lsal	Lvir	Lsat Salinas v8	Lsat Salinas v11	Lsal	Lvir
g169.t1	LK028_1249	6.1061 (BGI_CGNBLCSK26_81); 5.4932 (BGI_CGNBLCSK2_82)	susceptibility	16	NA	NA	PTHR47027:SF11	-	5	232598386	15962.7	6.40123	NA	NA	NA	NA	NA	NA	NA	NA
g16.t1	LK005_5056	5.9403 (BGI_CGNBLCSK26_81); 5.2978 (BGI_CGNBLCSK2_82)	susceptibility	11	NA	NA	NA	NA	5	232598386	15962.7	5.6657	NA	NA	NA	NA	NA	NA	NA	NA
g21.t1	LK005_8292	5.3884 (BGI_CGNBLCSK26_81); 4.7442 (BGI_CGNBLCSK2_82)	susceptibility	12	NA	NA	NA	NA	5	232598386	15962.7	6.49366	NA	NA	NA	NA	NA	NA	NA	NA
g22.t1	LK005_8645	6.5466 (BGI_CGNBLCSK26_81); 5.8189 (BGI_CGNBLCSK2_82)	susceptibility	15	PF00078	Reverse transcriptase (RNA-dependent DNA polymerase)	PTHR47027:SF11	-	5	232598386	15962.7	7.34736	NA	NA	NA	scf2:3032148-3032525 (30.4688%)	NA	NA	NA	NA
g2349.t1	LK092_10178	14.1125 (BGI_CGNBL14); 7.9686 (BGI_CGNBL19); 7.7967 (BGI_CGNBL2); 6.7138 (BGI_CGNBL6)	susceptibility	166	NA	NA	NA	NA	4	283844636	111326	62.0492	NA	NA	NA	NA	NA	NA	chr4:225370501-225372246	scf1238:30149-31710; scf4:115545765-115547396
g304.t1	LK043_602	5.9733 (BGI_CGNBLCSK26_81); 5.4479 (BGI_CGNBLCSK2_82)	susceptibility	2	NA	NA	NA	NA	4	300825537	94654	6.20904	chr2:168253597-168253681 (43.3333%)	chr2:184442642-184442726 (43.3333%)	NA	NA	NA	NA	NA	NA
g306.t1	LK043_1127	4.8267 (BGI_CGNBLCSK26_81)	susceptibility	11	NA	NA	PTHR36159	PROTEIN CBG23766	2	215804899	31160.9	6.34499	NA	NA	NA	NA	NA	NA	NA	NA
g307.t1	LK043_1127	5.8021 (BGI_CGNBLCSK26_81); 5.2744 (BGI_CGNBLCSK2_82)	susceptibility	13	NA	NA	NA	NA	5	232598386	15962.7	6.92901	NA	NA	NA	NA	NA	NA	NA	NA
g309.t1	LK043_1127	4.6346 (BGI_CGNBLCSK26_81)	susceptibility	12	PF08398	Phospholipase A2-like domain	NA	NA	9	176996420	101099	6.82428	NA	NA	NA	NA	NA	NA	NA	NA
g310.t1	LK043_1127	6.2616 (BGI_CGNBLCSK26_81); 5.6282 (BGI_CGNBLCSK2_82)	susceptibility	12	PF04665	Poxvirus A32 protein	PTHR35374	CYCLIN-DEPENDENT KINASE 11A-LIKE	9	176996420	101099	5.96218	NA	NA	NA	NA	NA	NA	NA	NA
g311.t1	LK043_1127	8.194 (BGI_CGNBLCSK26_81); 7.091 (BGI_CGNBLCSK2_82)	susceptibility	15	NA	NA	NA	NA	5	232598386	15962.7	5.97475	NA	NA	NA	scf7:260631617-260631701 (38.7097%); scf1:209042328-209042409 (40.7407%)	NA	NA	NA	NA
g312.t1	LK043_1127	4.5844 (BGI_CGNBLCSK26_81)	susceptibility	13	PF00665	Integrase core domain	PTHR46585	INTEGRASE CORE DOMAIN CONTAINING PROTEIN	5	232598386	15962.7	7.21829	NA	NA	NA	NA	NA	NA	NA	NA
g313.t1	LK043_1127	5.5315 (BGI_CGNBLCSK26_81); 5.0533 (BGI_CGNBLCSK2_82)	susceptibility	13	NA	NA	NA	NA	5	232598386	15962.7	6.67413	NA	NA	NA	NA	NA	NA	NA	NA
g317.t1	LK043_3862	5.8408 (BGI_CGNBLCSK26_81); 5.3278 (BGI_CGNBLCSK2_82)	susceptibility	11	NA	NA	NA	NA	5	232598386	15962.7	6.21339	NA	NA	NA	NA	NA	NA	NA	NA
g319.t1	LK043_4151	5.9371 (BGI_CGNBLCSK26_81); 5.6015 (BGI_CGNBLCSK2_82)	susceptibility	5	NA	NA	NA	NA	8	229283221	8746.23	5.86209	NA	NA	NA	NA	NA	NA	NA	NA
g321.t1	LK043_4665	4.7956 (BGI_CGNBLCSK26_81)	susceptibility	12	NA	NA	NA	NA	9	176996420	101099	6.77262	NA	NA	NA	NA	NA	NA	NA	NA
g335.t1	LK047_1601	-4.9041 (BGI_CGNBL18); -8.9153 (BGI_CGNBL22); -4.8608 (BGI_CGNBL24)	resistance	23	NA	NA	NA	NA	2	13667392	26747.4	123.272	NA	NA	chr5:175168500-175172223 (86.6667%)	scf1:130223915-130224170 (46.5116%)	NA	NA	chr5:175171035-175172481; chr2:8695795-8696556; chr5:175168347-175168735	scf8:51835563-51836312
g3656.t1	LK110_1186	6.5379 (BGI_CGNBLCSK4_82)	susceptibility	50	PF00646	F-box domain	PTHR31790:SF135	F-BOX ASSOCIATED DOMAIN, TYPE 1-RELATED	2	21159330	25805.8	61.9669	chr2:21189494-21190676 (47.0443%)	chr2:24354271-24355453 (47.0443%)	chr2:15033507-15034770 (99.5249%)	scf5:29534829-29537819 (85.3828%)	NA	NA	chr2:15032367-15035174	scf5:29534555-29536010; scf5:29528211-29529066
g3691.t1	LK133_18738	-5.2939 (BGI_CGNBL23)	resistance	17	NA	NA	PTHR11017:SF386	DISEASE RESISTANCE PROTEIN (TIR-NBS-LRR CLASS)-RELATED	2	30247709	188906	140.452	chr2:11679140-11679587 (58.8235%)	chr2:13368547-13368994 (58.8235%)	chr2:20499234-20500662 (98.6928%)	scf5:42308934-42310364 (91.5033%)	NA	NA	chr2:20499180-20500903	scf5:42308880-42310574
g36.t1	LK017_691	6.0646 (BGI_CGNBLCSK4_82)	susceptibility	70	NA	NA	PTHR31790:SF135	F-BOX ASSOCIATED DOMAIN, TYPE 1-RELATED	2	21540550	48329	68.1218	chr2:21480966-21481431 (51.7647%)	chr2:24651104-24651569 (51.7647%)	chr2:14982734-14983247 (99.3103%)	scf5:29372469-29372934 (51.1905%)	NA	NA	chr2:14982229-14983289	NA
g3743.t1	LK136_8423	-5.4013 (BGI_CGNBL16); -4.6059 (BGI_CGNBL20); -5.2612 (BGI_CGNBL21); -5.5551 (BGI_CGNBL23)	resistance	29	NA	NA	NA	NA	2	1083764	24427.1	29.6747	NA	NA	NA	NA	NA	NA	NA	NA
g41.t1	LK017_7154	-4.5766 (BGI_CGNBL22)	resistance	21	NA	NA	NA	NA	2	54590585	13674.2	70.5261	NA	NA	NA	scf9:206769427-206769593 (77.7108%)	NA	NA	NA	scf9:206769210-206770262
g431.t1	LK052_10056	5.3578 (BGI_CGNBLCSK26_81); 4.9659 (BGI_CGNBLCSK2_82)	susceptibility	26	NA	NA	NA	NA	4	245549871	47856.8	5.7248	NA	NA	NA	NA	NA	NA	NA	NA
g4585.t1	LK147_1400	-4.5739 (BGI_CGNBL20); -5.0224 (BGI_CGNBL21)	resistance	37	NA	NA	NA	NA	4	74687054	88071.9	17.2075	chr4:337719633-337719705 (33.3333%)	chr4:366078414-366078486 (33.3333%)	chr5:201577114-201579224 (81.8182%)	scf3:250217567-250219695 (87.2727%)	NA	NA	chr6:26523058-26523413; chr5:201576906-201577297	scf3:250217033-250217757
g4599.t1	LK149_15074	5.3429 (BGI_CGNBL7)	susceptibility	133	NA	NA	NA	NA	1	139073667	211168	26.1173	chr2:93044952-93044997 (60%)	chr2:104852208-104852253 (60%)	chr1:94043241-94043505 (85.2273%)	scf563:32804-33068 (94.3182%)	NA	NA	chr1:98657836-98659139	scf563:32511-33368
g4774.t1	LK181_5599	-5.2567 (BGI_CGNBL22)	resistance	39	NA	NA	NA	NA	2	9054274	25253.5	37.1949	NA	NA	chr2:20444370-20444523 (68.1818%)	scf5:150540253-150540385 (95.4545%)	NA	NA	chr2:20444380-20444746	scf5:150540254-150540605
g4850.t1	LK189_16212	-5.3379 (BGI_CGNBL13); -5.5769 (BGI_CGNBLSF1)	resistance	16	PF11961	Domain of unknown function (DUF3475)	PTHR31730	OS01G0873900 PROTEIN	2	23116203	67945	136.691	chr2:23110079-23110751 (62.4242%)	chr2:26279351-26280023 (62.4242%)	chr8:27390596-27391290 (60.6061%)	scf5:31706603-31707403 (93.4211%)	NA	NA	chr2:16237494-16238049	scf5:31706445-31707469
g4991.t1	LK194_8755	-5.3933 (BGI_CGNBL16); -5.3231 (BGI_CGNBL21); -5.5521 (BGI_CGNBL23)	resistance	29	NA	NA	PTHR13954:SF27	IRE1-RELATED	2	1083764	24427.1	24.4114	NA	NA	NA	NA	NA	NA	NA	NA
g502.t1	LK057_10666	-5.3232 (BGI_CGNBL23)	resistance	19	NA	NA	NA	NA	2	23115139	87120.6	39.9917	chr1:95417833-95417866 (45.4545%)	chr1:101249962-101249995 (45.4545%)	chr1:119067501-119067758 (96.8872%)	scf6:183106953-183106986 (45.4545%)	NA	NA	chr1:119067338-119068302; chr0:77873827-77874864; chr1:95893613-95894655; chr0:241548004-241548961; chr0:378290493-378291454; chr1:119067338-119068302; chr0:77873827-77874864; chr1:95893613-95894655; chr0:241548004-241548961; chr0:378290493-378291454	NA
g503.t1	LK057_10666	-5.3351 (BGI_CGNBL23)	resistance	19	NA	NA	NA	NA	2	23115139	87120.6	39.9345	NA	NA	chr0:77873993-77874356 (98.3471%); chr1:119067773-119068136 (97.5207%)	NA
g5053.t1	LK197_6119	-4.5709 (BGI_CGNBLS1)	resistance	19	PF14214	Helitron helicase-like domain at N-terminus	PTHR45786:SF43	BNACNNG11690D PROTEIN	2	4286538	9820.57	97.3431	chr2:175955203-175957117 (62.0387%); chr9:191949971-191951885 (61.6725%)	chr2:192500083-192501997 (62.0387%); chr9:216651213-216653127 (61.6725%)	chr4:267865618-267867573 (88.0952%)	scf7:174139013-174140933 (60.2094%)	NA	NA	chr4:267865616-267868055	scf4:44911078-44911841
g5092.t1	LK199_10529	-6.474 (BGI_CGNBL16); -5.4955 (BGI_CGNBL20); -6.3339 (BGI_CGNBL21); -6.4948 (BGI_CGNBL23)	resistance	31	NA	NA	NA	NA	2	1083764	24427.1	25.0031	NA	NA	NA	NA	NA	NA	NA	NA
g684.t1	LK113_579	7.2203 (BGI_CGNBLCSK26_81); 6.2703 (BGI_CGNBLCSK2_82)	susceptibility	10	NA	NA	NA	NA	5	232598386	15962.7	5.93587	NA	NA	NA	NA	NA	NA	NA	NA
g695.t1	LK113_2371	5.3974 (BGI_CGNBLCSK26_81); 4.8289 (BGI_CGNBLCSK2_82)	susceptibility	14	PF00078; PF03372	Reverse transcriptase (RNA-dependent DNA polymerase); Endonuclease/Exonuclease/phosphatase family	PTHR47027:SF11	-	5	232598386	15962.7	6.77529	NA	NA	NA	scf9:116075824-116076322 (31.25%)	NA	NA	NA	NA
g767.t1	LK131_6239	-10.746 (BGI_CGNBL16); -4.707 (BGI_CGNBL18); -7.126 (BGI_CGNBL20); -10.2025 (BGI_CGNBL21); -8.8418 (BGI_CGNBL23)	resistance	19	NA	NA	NA	NA	2	3066378	8964.25	39.0901	chr2:3046155-3046233 (71.4286%)	chr2:5956368-5956446 (71.4286%); chr2:5996139-5996217 (71.4286%); chr2:6160072-6160150 (71.4286%)	NA	NA	NA	NA	NA	NA
g89.t1	LK019_217	-6.755 (BGI_CGNBL16); -5.2307 (BGI_CGNBL20); -6.5983 (BGI_CGNBL21); -6.5319 (BGI_CGNBL23)	resistance	29	PF06479	Ribonuclease 2-5A	PTHR13954:SF27	SERINE/THREONINE-PROTEIN KINASE/ENDORIBONUCLEASE IRE1B	2	912806	22538.3	24.4388	chr2:3143687-3223153 (46.7213%)	chr2:5697247-5779295 (46.7213%)	chr2:3703251-3711223 (43.5115%)	scf5:5564388-5566888 (43.75%)	NA	NA	NA	NA
